# Opposing Modulation of EEG Aperiodic Component by Ketamine and Thiopental: Implications for the Noninvasive Assessment of Cortical E/I Balance in Humans

**DOI:** 10.1101/2025.05.12.653580

**Authors:** Jose A. Cortes-Briones, Juan Urrutia-Gandolfo, Pablo A. Estevez, Arnab Sengupta, Matthew Basilico, Patrick D. Skosnik, Diane Limoncelli, Deepak C. D’Souza, Ismene L. Petrakis, John H. Krystal

## Abstract

The balance between excitatory and inhibitory (E/I) activity is critical for brain function, and its disruption is implicated in neuropsychiatric disorders. Electrophysiological signals can be decomposed into periodic (oscillatory) and aperiodic components. In the power spectrum, the periodic component appears as narrowband peaks, while the aperiodic component underlies its characteristic 1⁄*f^x^* power-law decay. Computational models predict that shifts in E/I balance alter the exponent *χ* in specific directions. In a randomized, double-blind, placebo-controlled, within-subject study, healthy volunteers received subanesthetic doses of ketamine and thiopental during an EEG oddball task. These drugs have opposite effects on E/I balance but comparable sedative profiles. Ketamine reduced the PSD exponent, while thiopental increased it, consistent with computational predictions. Changes in the exponent were associated with subjective and cognitive effects. These findings suggest that the PSD exponent has potential as a noninvasive EEG biomarker sensitive to transient shifts in cortical E/I balance.
