## Supplementary Table S1 for "Opposing Modulation of EEG Aperiodic Component by Ketamine and Thiopental: Implications for the Noninvasive Assessment of Cortical E/I Balance in Humans"

### Sheet: EEG Bio and Categories
Supplementary Table S1: EEG biomarkers and categories
EEG biomarker	Biomarker category	Calculation	Time window (ms from stimulation onset)	Task time window	Stimulus type
avg_standards_20to50hz_post_stim_post_inf_slope	PSD exponent (aperiodic)	Post-infusion	1 - 850	Post-stimulus (complete)	Standard
avg_standards_20to50hz_post_stim_post_sub_pre_slope	PSD exponent (aperiodic)	Change from pre-infusion	1 - 850	Post-stimulus (complete)	Standard
avg_standards_20to50hz_pre_stim_post_inf_slope	PSD exponent (aperiodic)	Post-infusion	-400 - -1	Pre-stimulus (complete)	Standard
avg_standards_20to50hz_pre_stim_post_sub_pre_slope	PSD exponent (aperiodic)	Change from pre-infusion	-400 - -1	Pre-stimulus (complete)	Standard
avg_standards_alpha_post_stim_post_inf_peak_bw_0s	Alpha bandwidth 1st peak (periodic)	Post-infusion	1 - 850	Post-stimulus (complete)	Standard
avg_standards_alpha_post_stim_post_inf_peak_bw_1s	Alpha bandwidth 2nd peak (periodic)	Post-infusion	1 - 850	Post-stimulus (complete)	Standard
avg_standards_alpha_post_stim_post_inf_peak_cf_0s	Alpha center frequency 1st peak (periodic)	Post-infusion	1 - 850	Post-stimulus (complete)	Standard
avg_standards_alpha_post_stim_post_inf_peak_cf_1s	Alpha center frequency 2nd peak (periodic)	Post-infusion	1 - 850	Post-stimulus (complete)	Standard
avg_standards_alpha_post_stim_post_inf_peak_pw_0s	Alpha power 1st peak (periodic)	Post-infusion	1 - 850	Post-stimulus (complete)	Standard
avg_standards_alpha_post_stim_post_inf_peak_pw_1s	Alpha power 2nd peak (periodic)	Post-infusion	1 - 850	Post-stimulus (complete)	Standard
avg_standards_alpha_post_stim_post_sub_pre_peak_bw_0s	Alpha bandwidth 1st peak (periodic)	Change from pre-infusion	1 - 850	Post-stimulus (complete)	Standard
avg_standards_alpha_post_stim_post_sub_pre_peak_bw_1s	Alpha bandwidth 2nd peak (periodic)	Change from pre-infusion	1 - 850	Post-stimulus (complete)	Standard
avg_standards_alpha_post_stim_post_sub_pre_peak_cf_0s	Alpha center frequency 1st peak (periodic)	Change from pre-infusion	1 - 850	Post-stimulus (complete)	Standard
avg_standards_alpha_post_stim_post_sub_pre_peak_cf_1s	Alpha center frequency 2nd peak (periodic)	Change from pre-infusion	1 - 850	Post-stimulus (complete)	Standard
avg_standards_alpha_post_stim_post_sub_pre_peak_pw_0s	Alpha power 1st peak (periodic)	Change from pre-infusion	1 - 850	Post-stimulus (complete)	Standard
avg_standards_alpha_post_stim_post_sub_pre_peak_pw_1s	Alpha power 2nd peak (periodic)	Change from pre-infusion	1 - 850	Post-stimulus (complete)	Standard
avg_standards_alpha_pre_stim_post_inf_peak_bw_0s	Alpha bandwidth 1st peak (periodic)	Post-infusion	-400 - -1	Pre-stimulus (complete)	Standard
avg_standards_alpha_pre_stim_post_inf_peak_bw_1s	Alpha bandwidth 2nd peak (periodic)	Post-infusion	-400 - -1	Pre-stimulus (complete)	Standard
avg_standards_alpha_pre_stim_post_inf_peak_cf_0s	Alpha center frequency 1st peak (periodic)	Post-infusion	-400 - -1	Pre-stimulus (complete)	Standard
avg_standards_alpha_pre_stim_post_inf_peak_cf_1s	Alpha center frequency 2nd peak (periodic)	Post-infusion	-400 - -1	Pre-stimulus (complete)	Standard
avg_standards_alpha_pre_stim_post_inf_peak_pw_0s	Alpha power 1st peak (periodic)	Post-infusion	-400 - -1	Pre-stimulus (complete)	Standard
avg_standards_alpha_pre_stim_post_inf_peak_pw_1s	Alpha power 2nd peak (periodic)	Post-infusion	-400 - -1	Pre-stimulus (complete)	Standard
avg_standards_alpha_pre_stim_post_sub_pre_peak_bw_0s	Alpha bandwidth 1st peak (periodic)	Change from pre-infusion	-400 - -1	Pre-stimulus (complete)	Standard
avg_standards_alpha_pre_stim_post_sub_pre_peak_bw_1s	Alpha bandwidth 2nd peak (periodic)	Change from pre-infusion	-400 - -1	Pre-stimulus (complete)	Standard
avg_standards_alpha_pre_stim_post_sub_pre_peak_cf_0s	Alpha center frequency 1st peak (periodic)	Change from pre-infusion	-400 - -1	Pre-stimulus (complete)	Standard
avg_standards_alpha_pre_stim_post_sub_pre_peak_cf_1s	Alpha center frequency 2nd peak (periodic)	Change from pre-infusion	-400 - -1	Pre-stimulus (complete)	Standard
avg_standards_alpha_pre_stim_post_sub_pre_peak_pw_0s	Alpha power 1st peak (periodic)	Change from pre-infusion	-400 - -1	Pre-stimulus (complete)	Standard
avg_standards_alpha_pre_stim_post_sub_pre_peak_pw_1s	Alpha power 2nd peak (periodic)	Change from pre-infusion	-400 - -1	Pre-stimulus (complete)	Standard
avg_standards_beta_post_stim_post_inf_peak_bw_0s	Beta bandwidth 1st peak (periodic)	Post-infusion	1 - 850	Post-stimulus (complete)	Standard
avg_standards_beta_post_stim_post_inf_peak_bw_1s	Beta bandwidth 2nd peak (periodic)	Post-infusion	1 - 850	Post-stimulus (complete)	Standard
avg_standards_beta_post_stim_post_inf_peak_cf_0s	Beta center frequency 1st peak (periodic)	Post-infusion	1 - 850	Post-stimulus (complete)	Standard
avg_standards_beta_post_stim_post_inf_peak_cf_1s	Beta center frequency 2nd peak (periodic)	Post-infusion	1 - 850	Post-stimulus (complete)	Standard
avg_standards_beta_post_stim_post_inf_peak_pw_0s	Beta power 1st peak (periodic)	Post-infusion	1 - 850	Post-stimulus (complete)	Standard
avg_standards_beta_post_stim_post_inf_peak_pw_1s	Beta power 2nd peak (periodic)	Post-infusion	1 - 850	Post-stimulus (complete)	Standard
avg_standards_beta_post_stim_post_sub_pre_peak_bw_0s	Beta bandwidth 1st peak (periodic)	Change from pre-infusion	1 - 850	Post-stimulus (complete)	Standard
avg_standards_beta_post_stim_post_sub_pre_peak_bw_1s	Beta bandwidth 2nd peak (periodic)	Change from pre-infusion	1 - 850	Post-stimulus (complete)	Standard
avg_standards_beta_post_stim_post_sub_pre_peak_cf_0s	Beta center frequency 1st peak (periodic)	Change from pre-infusion	1 - 850	Post-stimulus (complete)	Standard
avg_standards_beta_post_stim_post_sub_pre_peak_cf_1s	Beta center frequency 2nd peak (periodic)	Change from pre-infusion	1 - 850	Post-stimulus (complete)	Standard
avg_standards_beta_post_stim_post_sub_pre_peak_pw_0s	Beta power 1st peak (periodic)	Change from pre-infusion	1 - 850	Post-stimulus (complete)	Standard
avg_standards_beta_post_stim_post_sub_pre_peak_pw_1s	Beta power 2nd peak (periodic)	Change from pre-infusion	1 - 850	Post-stimulus (complete)	Standard
avg_standards_beta_pre_stim_post_inf_peak_bw_0s	Beta bandwidth 1st peak (periodic)	Post-infusion	-400 - -1	Pre-stimulus (complete)	Standard
avg_standards_beta_pre_stim_post_inf_peak_bw_1s	Beta bandwidth 2nd peak (periodic)	Post-infusion	-400 - -1	Pre-stimulus (complete)	Standard
avg_standards_beta_pre_stim_post_inf_peak_cf_0s	Beta center frequency 1st peak (periodic)	Post-infusion	-400 - -1	Pre-stimulus (complete)	Standard
avg_standards_beta_pre_stim_post_inf_peak_cf_1s	Beta center frequency 2nd peak (periodic)	Post-infusion	-400 - -1	Pre-stimulus (complete)	Standard
avg_standards_beta_pre_stim_post_inf_peak_pw_0s	Beta power 1st peak (periodic)	Post-infusion	-400 - -1	Pre-stimulus (complete)	Standard
avg_standards_beta_pre_stim_post_inf_peak_pw_1s	Beta power 2nd peak (periodic)	Post-infusion	-400 - -1	Pre-stimulus (complete)	Standard
avg_standards_beta_pre_stim_post_sub_pre_peak_bw_0s	Beta bandwidth 1st peak (periodic)	Change from pre-infusion	-400 - -1	Pre-stimulus (complete)	Standard
avg_standards_beta_pre_stim_post_sub_pre_peak_bw_1s	Beta bandwidth 2nd peak (periodic)	Change from pre-infusion	-400 - -1	Pre-stimulus (complete)	Standard
avg_standards_beta_pre_stim_post_sub_pre_peak_cf_0s	Beta center frequency 1st peak (periodic)	Change from pre-infusion	-400 - -1	Pre-stimulus (complete)	Standard
avg_standards_beta_pre_stim_post_sub_pre_peak_cf_1s	Beta center frequency 2nd peak (periodic)	Change from pre-infusion	-400 - -1	Pre-stimulus (complete)	Standard
avg_standards_beta_pre_stim_post_sub_pre_peak_pw_0s	Beta power 1st peak (periodic)	Change from pre-infusion	-400 - -1	Pre-stimulus (complete)	Standard
avg_standards_beta_pre_stim_post_sub_pre_peak_pw_1s	Beta power 2nd peak (periodic)	Change from pre-infusion	-400 - -1	Pre-stimulus (complete)	Standard
avg_standards_delta_post_stim_post_inf_peak_bw_0s	Delta bandwidth 1st peak (periodic)	Post-infusion	1 - 850	Post-stimulus (complete)	Standard
avg_standards_delta_post_stim_post_inf_peak_bw_1s	Delta bandwidth 2nd peak (periodic)	Post-infusion	1 - 850	Post-stimulus (complete)	Standard
avg_standards_delta_post_stim_post_inf_peak_cf_0s	Delta center frequency 1st peak (periodic)	Post-infusion	1 - 850	Post-stimulus (complete)	Standard
avg_standards_delta_post_stim_post_inf_peak_cf_1s	Delta center frequency 2nd peak (periodic)	Post-infusion	1 - 850	Post-stimulus (complete)	Standard
avg_standards_delta_post_stim_post_inf_peak_pw_0s	Delta power 1st peak (periodic)	Post-infusion	1 - 850	Post-stimulus (complete)	Standard
avg_standards_delta_post_stim_post_inf_peak_pw_1s	Delta power 2nd peak (periodic)	Post-infusion	1 - 850	Post-stimulus (complete)	Standard
avg_standards_delta_post_stim_post_sub_pre_peak_bw_0s	Delta bandwidth 1st peak (periodic)	Change from pre-infusion	1 - 850	Post-stimulus (complete)	Standard
avg_standards_delta_post_stim_post_sub_pre_peak_bw_1s	Delta bandwidth 2nd peak (periodic)	Change from pre-infusion	1 - 850	Post-stimulus (complete)	Standard
avg_standards_delta_post_stim_post_sub_pre_peak_cf_0s	Delta center frequency 1st peak (periodic)	Change from pre-infusion	1 - 850	Post-stimulus (complete)	Standard
avg_standards_delta_post_stim_post_sub_pre_peak_cf_1s	Delta center frequency 2nd peak (periodic)	Change from pre-infusion	1 - 850	Post-stimulus (complete)	Standard
avg_standards_delta_post_stim_post_sub_pre_peak_pw_0s	Delta power 1st peak (periodic)	Change from pre-infusion	1 - 850	Post-stimulus (complete)	Standard
avg_standards_delta_post_stim_post_sub_pre_peak_pw_1s	Delta power 2nd peak (periodic)	Change from pre-infusion	1 - 850	Post-stimulus (complete)	Standard
avg_standards_delta_pre_stim_post_inf_peak_bw_0s	Delta bandwidth 1st peak (periodic)	Post-infusion	-400 - -1	Pre-stimulus (complete)	Standard
avg_standards_delta_pre_stim_post_inf_peak_cf_0s	Delta center frequency 1st peak (periodic)	Post-infusion	-400 - -1	Pre-stimulus (complete)	Standard
avg_standards_delta_pre_stim_post_inf_peak_pw_0s	Delta power 1st peak (periodic)	Post-infusion	-400 - -1	Pre-stimulus (complete)	Standard
avg_standards_delta_pre_stim_post_sub_pre_peak_bw_0s	Delta bandwidth 1st peak (periodic)	Change from pre-infusion	-400 - -1	Pre-stimulus (complete)	Standard
avg_standards_delta_pre_stim_post_sub_pre_peak_cf_0s	Delta center frequency 1st peak (periodic)	Change from pre-infusion	-400 - -1	Pre-stimulus (complete)	Standard
avg_standards_delta_pre_stim_post_sub_pre_peak_pw_0s	Delta power 1st peak (periodic)	Change from pre-infusion	-400 - -1	Pre-stimulus (complete)	Standard
avg_standards_gammato50_post_stim_post_inf_peak_bw_0s	Gamma bandwidth 1st peak (periodic)	Post-infusion	1 - 850	Post-stimulus (complete)	Standard
avg_standards_gammato50_post_stim_post_inf_peak_bw_1s	Gamma bandwidth 2nd peak (periodic)	Post-infusion	1 - 850	Post-stimulus (complete)	Standard
avg_standards_gammato50_post_stim_post_inf_peak_cf_0s	Gamma center frequency 1st peak (periodic)	Post-infusion	1 - 850	Post-stimulus (complete)	Standard
avg_standards_gammato50_post_stim_post_inf_peak_cf_1s	Gamma center frequency 2nd peak (periodic)	Post-infusion	1 - 850	Post-stimulus (complete)	Standard
avg_standards_gammato50_post_stim_post_inf_peak_pw_0s	Gamma power 1st peak (periodic)	Post-infusion	1 - 850	Post-stimulus (complete)	Standard
avg_standards_gammato50_post_stim_post_inf_peak_pw_1s	Gamma power 2nd peak (periodic)	Post-infusion	1 - 850	Post-stimulus (complete)	Standard
avg_standards_gammato50_post_stim_post_sub_pre_peak_bw_0s	Gamma bandwidth 1st peak (periodic)	Change from pre-infusion	1 - 850	Post-stimulus (complete)	Standard
avg_standards_gammato50_post_stim_post_sub_pre_peak_bw_1s	Gamma bandwidth 2nd peak (periodic)	Post-infusion	1 - 850	Post-stimulus (complete)	Standard
avg_standards_gammato50_post_stim_post_sub_pre_peak_cf_0s	Gamma center frequency 1st peak (periodic)	Change from pre-infusion	1 - 850	Post-stimulus (complete)	Standard
avg_standards_gammato50_post_stim_post_sub_pre_peak_cf_1s	Gamma center frequency 2nd peak (periodic)	Post-infusion	1 - 850	Post-stimulus (complete)	Standard
avg_standards_gammato50_post_stim_post_sub_pre_peak_pw_0s	Gamma power 1st peak (periodic)	Change from pre-infusion	1 - 850	Post-stimulus (complete)	Standard
avg_standards_gammato50_post_stim_post_sub_pre_peak_pw_1s	Gamma power 2nd peak (periodic)	Change from pre-infusion	1 - 850	Post-stimulus (complete)	Standard
avg_standards_gammato50_pre_stim_post_inf_peak_bw_0s	Gamma bandwidth 1st peak (periodic)	Post-infusion	-400 - -1	Pre-stimulus (complete)	Standard
avg_standards_gammato50_pre_stim_post_inf_peak_bw_1s	Gamma bandwidth 2nd peak (periodic)	Post-infusion	-400 - -1	Pre-stimulus (complete)	Standard
avg_standards_gammato50_pre_stim_post_inf_peak_cf_0s	Gamma center frequency 1st peak (periodic)	Post-infusion	-400 - -1	Pre-stimulus (complete)	Standard
avg_standards_gammato50_pre_stim_post_inf_peak_cf_1s	Gamma center frequency 2nd peak (periodic)	Post-infusion	-400 - -1	Pre-stimulus (complete)	Standard
avg_standards_gammato50_pre_stim_post_inf_peak_pw_0s	Gamma power 1st peak (periodic)	Post-infusion	-400 - -1	Pre-stimulus (complete)	Standard
avg_standards_gammato50_pre_stim_post_inf_peak_pw_1s	Gamma power 2nd peak (periodic)	Post-infusion	-400 - -1	Pre-stimulus (complete)	Standard
avg_standards_gammato50_pre_stim_post_sub_pre_peak_bw_0s	Gamma bandwidth 1st peak (periodic)	Change from pre-infusion	-400 - -1	Pre-stimulus (complete)	Standard
avg_standards_gammato50_pre_stim_post_sub_pre_peak_bw_1s	Gamma bandwidth 2nd peak (periodic)	Change from pre-infusion	-400 - -1	Pre-stimulus (complete)	Standard
avg_standards_gammato50_pre_stim_post_sub_pre_peak_cf_0s	Gamma center frequency 1st peak (periodic)	Change from pre-infusion	-400 - -1	Pre-stimulus (complete)	Standard
avg_standards_gammato50_pre_stim_post_sub_pre_peak_cf_1s	Gamma center frequency 2nd peak (periodic)	Change from pre-infusion	-400 - -1	Pre-stimulus (complete)	Standard
avg_standards_gammato50_pre_stim_post_sub_pre_peak_pw_0s	Gamma power 1st peak (periodic)	Change from pre-infusion	-400 - -1	Pre-stimulus (complete)	Standard
avg_standards_gammato50_pre_stim_post_sub_pre_peak_pw_1s	Gamma power 2nd peak (periodic)	Change from pre-infusion	-400 - -1	Pre-stimulus (complete)	Standard
avg_standards_theta_post_stim_post_inf_peak_bw_0s	Theta bandwidth 1st peak (periodic)	Post-infusion	1 - 850	Post-stimulus (complete)	Standard
avg_standards_theta_post_stim_post_inf_peak_bw_1s	Theta bandwidth 2nd peak (periodic)	Post-infusion	1 - 850	Post-stimulus (complete)	Standard
avg_standards_theta_post_stim_post_inf_peak_cf_0s	Theta center frequency 1st peak (periodic)	Post-infusion	1 - 850	Post-stimulus (complete)	Standard
avg_standards_theta_post_stim_post_inf_peak_cf_1s	Theta center frequency 2nd peak (periodic)	Post-infusion	1 - 850	Post-stimulus (complete)	Standard
avg_standards_theta_post_stim_post_inf_peak_pw_0s	Theta power 1st peak (periodic)	Post-infusion	1 - 850	Post-stimulus (complete)	Standard
avg_standards_theta_post_stim_post_inf_peak_pw_1s	Theta power 2nd peak (periodic)	Post-infusion	1 - 850	Post-stimulus (complete)	Standard
avg_standards_theta_post_stim_post_sub_pre_peak_bw_0s	Theta bandwidth 1st peak (periodic)	Change from pre-infusion	1 - 850	Post-stimulus (complete)	Standard
avg_standards_theta_post_stim_post_sub_pre_peak_bw_1s	Theta bandwidth 2nd peak (periodic)	Change from pre-infusion	1 - 850	Post-stimulus (complete)	Standard
avg_standards_theta_post_stim_post_sub_pre_peak_cf_0s	Theta center frequency 1st peak (periodic)	Change from pre-infusion	1 - 850	Post-stimulus (complete)	Standard
avg_standards_theta_post_stim_post_sub_pre_peak_cf_1s	Theta center frequency 2nd peak (periodic)	Change from pre-infusion	1 - 850	Post-stimulus (complete)	Standard
avg_standards_theta_post_stim_post_sub_pre_peak_pw_0s	Theta power 1st peak (periodic)	Change from pre-infusion	1 - 850	Post-stimulus (complete)	Standard
avg_standards_theta_post_stim_post_sub_pre_peak_pw_1s	Theta power 2nd peak (periodic)	Change from pre-infusion	1 - 850	Post-stimulus (complete)	Standard
avg_standards_theta_pre_stim_post_inf_peak_bw_0s	Theta bandwidth 1st peak (periodic)	Post-infusion	-400 - -1	Pre-stimulus (complete)	Standard
avg_standards_theta_pre_stim_post_inf_peak_bw_1s	Theta bandwidth 2nd peak (periodic)	Post-infusion	-400 - -1	Pre-stimulus (complete)	Standard
avg_standards_theta_pre_stim_post_inf_peak_cf_0s	Theta center frequency 1st peak (periodic)	Post-infusion	-400 - -1	Pre-stimulus (complete)	Standard
avg_standards_theta_pre_stim_post_inf_peak_cf_1s	Theta center frequency 2nd peak (periodic)	Post-infusion	-400 - -1	Pre-stimulus (complete)	Standard
avg_standards_theta_pre_stim_post_inf_peak_pw_0s	Theta power 1st peak (periodic)	Post-infusion	-400 - -1	Pre-stimulus (complete)	Standard
avg_standards_theta_pre_stim_post_inf_peak_pw_1s	Theta power 2nd peak (periodic)	Post-infusion	-400 - -1	Pre-stimulus (complete)	Standard
avg_standards_theta_pre_stim_post_sub_pre_peak_bw_0s	Theta bandwidth 1st peak (periodic)	Change from pre-infusion	-400 - -1	Pre-stimulus (complete)	Standard
avg_standards_theta_pre_stim_post_sub_pre_peak_cf_0s	Theta center frequency 1st peak (periodic)	Change from pre-infusion	-400 - -1	Pre-stimulus (complete)	Standard
avg_standards_theta_pre_stim_post_sub_pre_peak_pw_0s	Theta power 1st peak (periodic)	Change from pre-infusion	-400 - -1	Pre-stimulus (complete)	Standard
EvokedPow_1_250ms_Full_spect_PostInf	N100 evoked power	Post-infusion	1 - 250	Post-stimulus (N100)	Target
EvokedPow_1_250ms_Full_spect_PostSubPre	N100 evoked power	Change from pre-infusion	1 - 250	Post-stimulus (N100)	Target
EvokedPow_251_500ms_Full_spect_PostInf	P300 evoked power	Post-infusion	251 - 500	Post-stimulus (P300)	Target
EvokedPow_251_500ms_Full_spect_PostSubPre	P300 evoked power	Change from pre-infusion	251 - 500	Post-stimulus (P300)	Target
LZC_Sig_1-250ms_fullspectHz_PostInf	Lempel-Ziv complexity	Post-infusion	1 - 250	Post-stimulus (N100)	Target
LZC_Sig_1-250ms_fullspectHz_PostSubPre	Lempel-Ziv complexity	Change from pre-infusion	1 - 250	Post-stimulus (N100)	Target
LZC_Sig_1-500ms_fullspectHz_PostInf	Lempel-Ziv complexity	Post-infusion	1 - 500	Post-stimulus (N100+P300)	Target
LZC_Sig_1-500ms_fullspectHz_PostSubPre	Lempel-Ziv complexity	Change from pre-infusion	1 - 500	Post-stimulus (N100+P300)	Target
LZC_Sig_-250--1ms_fullspectHz_PostInf	Lempel-Ziv complexity	Post-infusion	-250 - -1	Pre-stimulus (baseline)	Target
LZC_Sig_-250--1ms_fullspectHz_PostSubPre	Lempel-Ziv complexity	Change from pre-infusion	-250 - -1	Pre-stimulus (baseline)	Target
LZC_Sig_251-500ms_fullspectHz_PostInf	Lempel-Ziv complexity	Post-infusion	251 - 500	Post-stimulus (P300)	Target
LZC_Sig_251-500ms_fullspectHz_PostSubPre	Lempel-Ziv complexity	Change from pre-infusion	251 - 500	Post-stimulus (P300)	Target
Peak_lat_raw_1_250ms_Full_spect_PostInf	N100 peak latency	Post-infusion	1 - 250	Post-stimulus (N100)	Target
Peak_lat_raw_1_250ms_Full_spect_PostSubPre	N100 peak latency	Change from pre-infusion	1 - 250	Post-stimulus (N100)	Target
Peak_lat_raw_251_500ms_Full_spect_PostInf	P300 peak latency	Post-infusion	251 - 500	Post-stimulus (P300)	Target
Peak_lat_raw_251_500ms_Full_spect_PostSubPre	P300 peak latency	Change from pre-infusion	251 - 500	Post-stimulus (P300)	Target
Peak_raw_1_250ms_Full_spect_PostInf	N100 peak amplitude	Post-infusion	1 - 250	Post-stimulus (N100)	Target
Peak_raw_1_250ms_Full_spect_PostSubPre	N100 peak amplitude	Change from pre-infusion	1 - 250	Post-stimulus (N100)	Target
Peak_raw_251_500ms_Full_spect_PostInf	P300 peak amplitude	Post-infusion	251 - 500	Post-stimulus (P300)	Target
Peak_raw_251_500ms_Full_spect_PostSubPre	P300 peak amplitude	Change from pre-infusion	251 - 500	Post-stimulus (P300)	Target
Pow_1-250ms_alphaHz_PostInf	Alpha power (total)	Post-infusion	1 - 250	Post-stimulus (N100)	Target
Pow_1-250ms_alphaHz_PostSubPre	Alpha power (total)	Change from pre-infusion	1 - 250	Post-stimulus (N100)	Target
Pow_1-250ms_betaHz_PostInf	Beta power (total)	Post-infusion	1 - 250	Post-stimulus (N100)	Target
Pow_1-250ms_betaHz_PostSubPre	Beta power (total)	Change from pre-infusion	1 - 250	Post-stimulus (N100)	Target
Pow_1-250ms_deltaHz_PostInf	Delta power (total)	Post-infusion	1 - 250	Post-stimulus (N100)	Target
Pow_1-250ms_deltaHz_PostSubPre	Delta power (total)	Change from pre-infusion	1 - 250	Post-stimulus (N100)	Target
Pow_1-250ms_Gamma 1Hz_PostInf	Gamma power (total)	Post-infusion	1 - 250	Post-stimulus (N100)	Target
Pow_1-250ms_Gamma 1Hz_PostSubPre	Gamma power (total)	Change from pre-infusion	1 - 250	Post-stimulus (N100)	Target
Pow_1-250ms_Gamma 2Hz_PostInf	Gamma 2 power (total)	Post-infusion	1 - 250	Post-stimulus (N100)	Target
Pow_1-250ms_Gamma 2Hz_PostSubPre	Gamma 2 power (total)	Change from pre-infusion	1 - 250	Post-stimulus (N100)	Target
Pow_1-250ms_thetaHz_PostInf	Theta power (total)	Post-infusion	1 - 250	Post-stimulus (N100)	Target
Pow_1-250ms_thetaHz_PostSubPre	Theta power (total)	Change from pre-infusion	1 - 250	Post-stimulus (N100)	Target
Pow_1-500ms_alphaHz_PostInf	Alpha power (total)	Post-infusion	1 - 500	Post-stimulus (N100+P300)	Target
Pow_1-500ms_alphaHz_PostSubPre	Alpha power (total)	Change from pre-infusion	1 - 500	Post-stimulus (N100+P300)	Target
Pow_1-500ms_betaHz_PostInf	Beta power (total)	Post-infusion	1 - 500	Post-stimulus (N100+P300)	Target
Pow_1-500ms_betaHz_PostSubPre	Beta power (total)	Change from pre-infusion	1 - 500	Post-stimulus (N100+P300)	Target
Pow_1-500ms_deltaHz_PostInf	Delta power (total)	Post-infusion	1 - 500	Post-stimulus (N100+P300)	Target
Pow_1-500ms_deltaHz_PostSubPre	Delta power (total)	Change from pre-infusion	1 - 500	Post-stimulus (N100+P300)	Target
Pow_1-500ms_Gamma 1Hz_PostInf	Gamma power (total)	Post-infusion	1 - 500	Post-stimulus (N100+P300)	Target
Pow_1-500ms_Gamma 1Hz_PostSubPre	Gamma power (total)	Change from pre-infusion	1 - 500	Post-stimulus (N100+P300)	Target
Pow_1-500ms_Gamma 2Hz_PostInf	Gamma 2 power (total)	Post-infusion	1 - 500	Post-stimulus (N100+P300)	Target
Pow_1-500ms_Gamma 2Hz_PostSubPre	Gamma 2 power (total)	Change from pre-infusion	1 - 500	Post-stimulus (N100+P300)	Target
Pow_1-500ms_thetaHz_PostInf	Theta power (total)	Post-infusion	1 - 500	Post-stimulus (N100+P300)	Target
Pow_1-500ms_thetaHz_PostSubPre	Theta power (total)	Change from pre-infusion	1 - 500	Post-stimulus (N100+P300)	Target
Pow_-250--1ms_alphaHz_PostInf	Alpha power (total)	Post-infusion	-250 - -1	Pre-stimulus (baseline)	Target
Pow_-250--1ms_alphaHz_PostSubPre	Alpha power (total)	Change from pre-infusion	-250 - -1	Pre-stimulus (baseline)	Target
Pow_-250--1ms_betaHz_PostInf	Beta power (total)	Post-infusion	-250 - -1	Pre-stimulus (baseline)	Target
Pow_-250--1ms_betaHz_PostSubPre	Beta power (total)	Change from pre-infusion	-250 - -1	Pre-stimulus (baseline)	Target
Pow_-250--1ms_deltaHz_PostInf	Delta power (total)	Post-infusion	-250 - -1	Pre-stimulus (baseline)	Target
Pow_-250--1ms_deltaHz_PostSubPre	Delta power (total)	Change from pre-infusion	-250 - -1	Pre-stimulus (baseline)	Target
Pow_-250--1ms_Gamma 1Hz_PostInf	Gamma power (total)	Post-infusion	-250 - -1	Pre-stimulus (baseline)	Target
Pow_-250--1ms_Gamma 1Hz_PostSubPre	Gamma power (total)	Change from pre-infusion	-250 - -1	Pre-stimulus (baseline)	Target
Pow_-250--1ms_Gamma 2Hz_PostInf	Gamma 2 power (total)	Post-infusion	-250 - -1	Pre-stimulus (baseline)	Target
Pow_-250--1ms_Gamma 2Hz_PostSubPre	Gamma 2 power (total)	Change from pre-infusion	-250 - -1	Pre-stimulus (baseline)	Target
Pow_-250--1ms_thetaHz_PostInf	Theta power (total)	Post-infusion	-250 - -1	Pre-stimulus (baseline)	Target
Pow_-250--1ms_thetaHz_PostSubPre	Theta power (total)	Change from pre-infusion	-250 - -1	Pre-stimulus (baseline)	Target
Pow_251-500ms_alphaHz_PostInf	Alpha power (total)	Post-infusion	251 - 500	Post-stimulus (P300)	Target
Pow_251-500ms_alphaHz_PostSubPre	Alpha power (total)	Change from pre-infusion	251 - 500	Post-stimulus (P300)	Target
Pow_251-500ms_betaHz_PostInf	Beta power (total)	Post-infusion	251 - 500	Post-stimulus (P300)	Target
Pow_251-500ms_betaHz_PostSubPre	Beta power (total)	Change from pre-infusion	251 - 500	Post-stimulus (P300)	Target
Pow_251-500ms_deltaHz_PostInf	Delta power (total)	Post-infusion	251 - 500	Post-stimulus (P300)	Target
Pow_251-500ms_deltaHz_PostSubPre	Delta power (total)	Change from pre-infusion	251 - 500	Post-stimulus (P300)	Target
Pow_251-500ms_Gamma 1Hz_PostInf	Gamma power (total)	Post-infusion	251 - 500	Post-stimulus (P300)	Target
Pow_251-500ms_Gamma 1Hz_PostSubPre	Gamma power (total)	Change from pre-infusion	251 - 500	Post-stimulus (P300)	Target
Pow_251-500ms_Gamma 2Hz_PostInf	Gamma 2 power (total)	Post-infusion	251 - 500	Post-stimulus (P300)	Target
Pow_251-500ms_Gamma 2Hz_PostSubPre	Gamma 2 power (total)	Change from pre-infusion	251 - 500	Post-stimulus (P300)	Target
Pow_251-500ms_thetaHz_PostInf	Theta power (total)	Post-infusion	251 - 500	Post-stimulus (P300)	Target
Pow_251-500ms_thetaHz_PostSubPre	Theta power (total)	Change from pre-infusion	251 - 500	Post-stimulus (P300)	Target
SNR_rms_raw_1_250ms_Full_spect_PostInf	N100 signal-to-noise ratio	Post-infusion	1 - 250	Post-stimulus (N100)	Target
SNR_rms_raw_1_250ms_Full_spect_PostSubPre	N100 signal-to-noise ratio	Change from pre-infusion	1 - 250	Post-stimulus (N100)	Target
SNR_rms_raw_251_500ms_Full_spect_PostInf	P300 signal-to-noise ratio	Post-infusion	251 - 500	Post-stimulus (P300)	Target
SNR_rms_raw_251_500ms_Full_spect_PostSubPre	P300 signal-to-noise ratio	Change from pre-infusion	251 - 500	Post-stimulus (P300)	Target
