## Supplementary Table S11 for "Opposing Modulation of EEG Aperiodic Component by Ketamine and Thiopental: Implications for the Noninvasive Assessment of Cortical E/I Balance in Humans"

### Sheet: EEG Bio vs Behavior
Supplementary Table S11: Relationship between selected EEG biomarkers and behavioral outcomes
Behavioral outcome	EEG biomarker	Beta	R2 (marginal)	p-value	p-value (corrected)	Biomarker category	Calculation	Time window (ms from stimulus onset)	Task time window	Stimulus type
CADSS_total	avg_standards_20to50hz_post_stim_post_inf_slope	-0.549636	0.262343	1.52e-20	1.46e-18	PSD Exponent (Aperiodic)	Post-Infusion	1 - 850	Post-Stimulus (Complete)	Standard
	avg_standards_20to50hz_pre_stim_post_inf_slope	-0.53623	0.259654	1.4e-18	1.31e-16			-400 - -1	Pre-Stimulus (Complete)
	avg_standards_delta_post_stim_post_inf_peak_pw_0s	0.145106	0.027821	0.0326524	1	Delta Power 1st Peak (Periodic)		1 - 850	Post-Stimulus (Complete)
	avg_standards_delta_pre_stim_post_inf_peak_pw_0s	0.308412	0.101026	3.27e-05	0.00222315			-400 - -1	Pre-Stimulus (Complete)
	Pow_1_250ms_thetaHz_PostInf	-0.0624097	0.0114337	0.51739	1	Theta Power (Total)		1 - 250	Post-Stimulus (N100)	Target
	Pow_1_500ms_thetaHz_PostInf	-0.0467402	0.00963299	0.612751	1			1 - 500	Post-Stimulus (N100+P300)
	Pow__250__1ms_thetaHz_PostInf	-0.057185	0.0110365	0.556698	1			-250 - -1	Pre-Stimulus (Baseline)
	Pow_251_500ms_thetaHz_PostInf	-0.00879152	0.00776883	0.927747	1			251 - 500	Post-Stimulus (P300)
	Pow_1_250ms_betaHz_PostInf	-0.455911	0.20093	1.23e-09	1.07e-07	Beta Power (Total)		1 - 250	Post-Stimulus (N100)
	Pow_1_500ms_betaHz_PostInf	-0.440215	0.194345	3.17e-09	2.69e-07			1 - 500	Post-Stimulus (N100+P300)
	Pow__250__1ms_betaHz_PostInf	-0.420063	0.172441	4.8e-07	3.65e-05			-250 - -1	Pre-Stimulus (Baseline)
	Pow_251_500ms_betaHz_PostInf	-0.453883	0.212586	7.28e-13	6.48e-11			251 - 500	Post-Stimulus (P300)
	avg_standards_20to50hz_post_stim_post_sub_pre_slope	-0.504782	0.248199	1.52e-18	1.41e-16	PSD Exponent (Aperiodic)	Change from Pre-Infusion	1 - 850	Post-Stimulus (Complete)	Standard
	avg_standards_20to50hz_pre_stim_post_sub_pre_slope	-0.483459	0.226285	3.01e-17	2.77e-15			-400 - -1	Pre-Stimulus (Complete)
	avg_standards_delta_post_stim_post_sub_pre_peak_pw_0s	0.162315	0.0335464	0.0731563	1	Delta Power 1st Peak (Periodic)		1 - 850	Post-Stimulus (Complete)
	avg_standards_delta_pre_stim_post_sub_pre_peak_pw_0s	0.164477	0.0320066	0.0508296	1			-400 - -1	Pre-Stimulus (Complete)
	Pow_1_250ms_thetaHz_PostSubPre	0.117817	0.0211102	0.226166	1	Theta Power (Total)		1 - 250	Post-Stimulus (N100)	Target
	Pow_1_500ms_thetaHz_PostSubPre	0.15244	0.0286018	0.0884427	1			1 - 500	Post-Stimulus (N100+P300)
	Pow__250__1ms_thetaHz_PostSubPre	-0.0129917	0.00764607	0.888722	1			-250 - -1	Pre-Stimulus (Baseline)
	Pow_251_500ms_thetaHz_PostSubPre	0.164129	0.0298371	0.0477079	1			251 - 500	Post-Stimulus (P300)
	Pow_1_250ms_betaHz_PostSubPre	-0.388228	0.15421	1.6e-06	0.000118065	Beta Power (Total)		1 - 250	Post-Stimulus (N100)
	Pow_1_500ms_betaHz_PostSubPre	-0.356729	0.137	1.29e-05	0.000913432			1 - 500	Post-Stimulus (N100+P300)
	Pow__250__1ms_betaHz_PostSubPre	-0.423025	0.190362	2.36e-09	2.03e-07			-250 - -1	Pre-Stimulus (Baseline)
	Pow_251_500ms_betaHz_PostSubPre	-0.354685	0.135815	2.36e-06	0.000171956			251 - 500	Post-Stimulus (P300)
HVLT average score	avg_standards_20to50hz_post_stim_post_inf_slope	0.308817	0.0933921	2.04e-05	0.00140997	PSD Exponent (Aperiodic)	Post-Infusion	1 - 850	Post-Stimulus (Complete)	Standard
	avg_standards_20to50hz_pre_stim_post_inf_slope	0.300524	0.0936416	4.28e-05	0.00286835			-400 - -1	Pre-Stimulus (Complete)
	avg_standards_delta_post_stim_post_inf_peak_pw_0s	-0.0253705	0.00880823	0.753803	1	Delta Power 1st Peak (Periodic)		1 - 850	Post-Stimulus (Complete)
	avg_standards_delta_pre_stim_post_inf_peak_pw_0s	-0.210861	0.05598	0.00795926	0.453678			-400 - -1	Pre-Stimulus (Complete)
	Pow_1_250ms_thetaHz_PostInf	0.044454	0.0121558	0.611204	1	Theta Power (Total)		1 - 250	Post-Stimulus (N100)	Target
	Pow_1_500ms_thetaHz_PostInf	-0.0105487	0.00613399	0.908904	1			1 - 500	Post-Stimulus (N100+P300)
	Pow__250__1ms_thetaHz_PostInf	0.0659094	0.0143391	0.446335	1			-250 - -1	Pre-Stimulus (Baseline)
	Pow_251_500ms_thetaHz_PostInf	-0.0733456	0.00155662	0.42798	1			251 - 500	Post-Stimulus (P300)
	Pow_1_250ms_betaHz_PostInf	0.195598	0.0330974	0.0872888	1	Beta Power (Total)		1 - 250	Post-Stimulus (N100)
	Pow_1_500ms_betaHz_PostInf	0.210449	0.0407167	0.0568613	1			1 - 500	Post-Stimulus (N100+P300)
	Pow__250__1ms_betaHz_PostInf	0.224137	0.0623621	0.0425315	1			-250 - -1	Pre-Stimulus (Baseline)
	Pow_251_500ms_betaHz_PostInf	0.27466	0.0716055	0.00410553	0.238121			251 - 500	Post-Stimulus (P300)
	avg_standards_20to50hz_post_stim_post_sub_pre_slope	0.273241	0.0824025	0.000216815	0.0143098	PSD Exponent (Aperiodic)	Change from Pre-Infusion	1 - 850	Post-Stimulus (Complete)	Standard
	avg_standards_20to50hz_pre_stim_post_sub_pre_slope	0.268144	0.0830686	0.000310021	0.0201514			-400 - -1	Pre-Stimulus (Complete)
	avg_standards_delta_post_stim_post_sub_pre_peak_pw_0s	0.0112389	0.00637249	0.894145	1	Delta Power 1st Peak (Periodic)		1 - 850	Post-Stimulus (Complete)
	avg_standards_delta_pre_stim_post_sub_pre_peak_pw_0s	-0.109896	0.0195244	0.125737	1			-400 - -1	Pre-Stimulus (Complete)
	Pow_1_250ms_thetaHz_PostSubPre	-0.15452	0.029953	0.0967053	1	Theta Power (Total)		1 - 250	Post-Stimulus (N100)	Target
	Pow_1_500ms_thetaHz_PostSubPre	-0.180388	0.0336824	0.0299165	1			1 - 500	Post-Stimulus (N100+P300)
	Pow__250__1ms_thetaHz_PostSubPre	-0.139278	0.0272754	0.0725956	1			-250 - -1	Pre-Stimulus (Baseline)
	Pow_251_500ms_thetaHz_PostSubPre	-0.177355	0.0286931	0.0139174	0.751541			251 - 500	Post-Stimulus (P300)
	Pow_1_250ms_betaHz_PostSubPre	0.1768	0.0260079	0.0417145	1	Beta Power (Total)		1 - 250	Post-Stimulus (N100)
	Pow_1_500ms_betaHz_PostSubPre	0.214711	0.0398316	0.0146088	0.759657			1 - 500	Post-Stimulus (N100+P300)
	Pow__250__1ms_betaHz_PostSubPre	0.137764	0.0193276	0.147287	1			-250 - -1	Pre-Stimulus (Baseline)
	Pow_251_500ms_betaHz_PostSubPre	0.214584	0.0455562	0.01228	0.675399			251 - 500	Post-Stimulus (P300)
